# Addressing persistent challenges in digital image analysis of cancerous tissues

**DOI:** 10.1101/2023.07.21.548450

**Authors:** Sandhya Prabhakaran, Clarence Yapp, Gregory J. Baker, Johanna Beyer, Young Hwan Chang, Allison L. Creason, Robert Krueger, Jeremy Muhlich, Nathan Heath Patterson, Kevin Sidak, Damir Sudar, Adam J. Taylor, Luke Ternes, Jakob Troidl, Yubin Xie, Artem Sokolov, Darren R. Tyson, the Cell Imaging Hackathon 2022 Participants (Alphabetical authorship, apart from primary contributors)

**Affiliations:** H. Lee Moffitt Cancer Center and Research Institute; Laboratory of Systems Pharmacology, Harvard Medical School; Harvard Medical School; School of Engineering and Applied Sciences, Harvard University; Computational Biology Program, Department of Biomedical Engineering, Oregon Health & Science University, Portland; Knight Cancer Institute, Department of Biomedical Engineering, Oregon Health & Science University, Portland; Harvard University; Aspect Analytics; Quantitative Imaging Systems; Sage Bionetworks; Memorial Sloan Kettering Cancer Center; Department of Pharmacology, Vanderbilt University, Nashville, TN

**Keywords:** Multiplexed images, cancer, image analysis, domain representation, artifact removal, scalability, thumbnail generation

## Abstract

The National Cancer Institute (NCI) supports many research programs and consortia, many of which use imaging as a major modality for characterizing cancerous tissue. A trans-consortia Image Analysis Working Group (IAWG) was established in 2019 with a mission to disseminate imaging-related work and foster collaborations. In 2022, the IAWG held a virtual hackathon focused on addressing challenges of analyzing high dimensional datasets from fixed cancerous tissues. Standard image processing techniques have automated feature extraction, but the next generation of imaging data requires more advanced methods to fully utilize the available information. In this perspective, we discuss current limitations of the automated analysis of multiplexed tissue images, the first steps toward deeper understanding of these limitations, what possible solutions have been developed, any new or refined approaches that were developed during the Image Analysis Hackathon 2022, and where further effort is required. The outstanding problems addressed in the hackathon fell into three main themes: 1) challenges to cell type classification and assessment, 2) translation and visual representation of spatial aspects of high dimensional data, and 3) scaling digital image analyses to large (multi-TB) datasets. We describe the rationale for each specific challenge and the progress made toward addressing it during the hackathon. We also suggest areas that would benefit from more focus and offer insight into broader challenges that the community will need to address as new technologies are developed and integrated into the broad range of image-based modalities and analytical resources already in use within the cancer research community.
