## Supplementary Table 1 for "Addressing persistent challenges in digital image analysis of cancerous tissues"

### Sheet: Complete author list
Last Name	First Middle	email	Affiliation	ORCID	role	challenge	order	approve BioRxiv submission
Prabhakaran	Sandhya	Sandhya.Prabhakaran@moffitt.org	H. Lee Moffitt Cancer Center and Research Institute	0000-0002-9537-507X	champion	05-cross-talk	a	TRUE
Yapp	Clarence	clarence@hms.harvard.edu	Laboratory of Systems Pharmacology, Harvard Medical School	0000-0003-1144-5710	champion	01-artifacts,02-segmentation,11-cosmetic	a	TRUE
Sokolov	Artem	artem.sokolov@gmail.com	Laboratory of Systems Pharmacology, Harvard Medical School	0000-0002-8056-0504	champion	07-TB-scale	b	TRUE
Tyson	Darren R.	darren.tyson@vanderbilt.edu	Department of Pharmacology, Vanderbilt University, Nashville, TN USA	0000-0002-3272-4308	correspondent		b	TRUE
Baker	Gregory J.	gregory_baker2@hms.harvard.edu	Harvard Medical School	0000-0002-5196-3961	champion	01-artifacts,02-segmentation	c	TRUE
Beyer	Johanna	jbeyer@g.harvard.edu	School of Engineering and Applied Sciences, Harvard University		champion	10-neuroglancer	c	TRUE
Chang	Young Hwan	chanyo@ohsu.edu	Computational Biology Program, Department of Biomedical Engineering, Oregon Health & Science University, Portland, OR, USA	0000-0001-8764-1959	champion	04-VAE	c	TRUE
Creason	Allison L.	creason@ohsu.edu	Knight Cancer Institute, Department of Biomedical Engineering, Oregon Health & Science University, Portland, OR, USA	0000-0001-5724-1276	champion	09-galaxy	c	TRUE
Krueger	Robert	krueger@g.harvard.edu	Harvard University		champion	06-viz-comp,10-neuroglancer	c	TRUE
Muhlich	Jeremy	jeremy_muhlich@hms.harvard.edu	Harvard Medical School		champion	08-thumbnails	c	TRUE
Patterson	Nathan Heath	heath.patterson@aspect-analytics.com	Aspect Analytics	0000-0002-0064-1583	champion	03-virtual-IF	c	TRUE
Sidak	Kevin	kevin.sidak@univie.ac.at	Harvard University		champion	04-VAE	c	TRUE
Sudar	Damir	dsudar@qitissue.com	Quantitative Imaging Systems	0000-0002-2510-7272	champion	07-TB-scale	c	TRUE
Taylor	Adam J.	adam.taylor@sagebase.org	Sage Bionetworks	0000-0003-0501-8886	champion	08-thumbnails	c	TRUE
Ternes	Luke	Luke.Ternes@aracelibio.com	Computational Biology Program, Department of Biomedical Engineering, Oregon Health & Science University, Portland, OR, USA	0000-0002-7739-0292	champion	04-VAE	c	TRUE
Troidl	Jakob	jtroidl@g.harvard.edu	School of Engineering and Applied Sciences, Harvard University		champion	10-neuroglancer	c	TRUE
Yubin	Xie	yx443@cornell.edu	Memorial Sloan Kettering Cancer Center		champion	11-cosmetic	c	TRUE
Alizadeh	Elaheh	elaheh.alizadeh@jax.org	The Jackson Laboratory for Genomic Medicine		participant	03-virtual-IF	d	TRUE
Bandyopadhyay	Shovik	bandyops@pennmedicine.upenn.edu	University of Pennsylvania	0000-0003-3919-3914	participant	04-VAE	d	TRUE
Copperman	Jeremy T	copperma@ohsu.edu	Oregon Health and Science University	0000-0002-5202-0690	participant	04-VAE	d	TRUE
Del Valle	Monica	monica.del.valle@vanderbilt.edu	Vanderbilt University		participant	09-galaxy	d	TRUE
Eng	Jennifer	engje@ohsu.edu	Oregon Health and Science University	0000-0003-1499-8417	participant	06-viz-comp	d	TRUE
Hari	Surya Narayanan	shari@broadinstitute.org	Dana Farber Cancer Institute		participant	08-thumbnails	d	TRUE
Hug	Clemens	clemens_hug@hms.harvard.edu	Harvard Medical School		participant	05-cross-talk	d	TRUE
Jost	Tyler	tyler_jost@utexas.edu	The University of Texas at Austin		participant	02-segmentation	d	TRUE
Keegan	Stephen	Stephen.Keegan@jax.org	The Jackson Laboratory	0000-0002-0439-4727	participant	05-cross-talk	d	TRUE
Keller	Mark S.	mark_keller@hms.harvard.edu	Harvard Medical School	0000-0003-3003-874X	participant	08-thumbnails	d	TRUE
Kim	Junsik	jskim@g.harvard.edu	Harvard University School of Engineering	0000-0003-2555-5232	participant	02-segmentation	d	TRUE
Kwong	Amanda	amandakwong898@gmail.com	University of Massachusetts Boston		participant	08-thumbnails	d	TRUE
Kwong	Vivian	vivianakwong@gmail.com	University of Massachusetts Boston		participant	10-neuroglancer	d	TRUE
Lifferth	Jonathan	jonathan.t.lifferth@vanderbilt.edu	Vanderbilt University		participant	07-TB-scale	d	TRUE
Macedonia	Mary Catherine	mary.c.macedonia.2@vanderbilt.edu	Vanderbilt University		participant	07-TB-scale	d	TRUE
Mayeda	Cass	cass.mayeda@gmail.com	Vanderbilt University		participant	11-cosmetic	d	TRUE
Mukashyaka	Patience	patience.mukashyaka@jax.org	The Jackson Laboratory for Genomic Medicine		participant	02-segmentation	d	TRUE
Novikov	Edward	edward_novikov@g.harvard.edu	Harvard University		participant	01-artifacts	d	TRUE
Pagano	Lucas	paganol@ohsu.edu	Oregon Health and Science University		participant	11-cosmetic	d	TRUE
Sherwani	Moiz Khan	moiz.sherwani@sund.ku.dk	University of Copenhagen	0000-0001-6061-6753	participant	08-thumbnails	d	TRUE
Sitani	Divya	d.sitani@fz-juelich.de	Department of Biology, RWTH Aachen	0000-0001-5138-6108	participant	11-cosmetic	d	TRUE
Soni	Devan	devsn198@gmail.com	UMASS Boston		participant	08-thumbnails	d	TRUE
Strgar	Luke	lukevs@hey.com	Northwestern University		participant	03-virtual-IF	d	TRUE
Wang	Huan	whuan@broadinstitute.org	Broad Institute of MIT and Harvard	0000-0001-6773-8382	participant	05-cross-talk	d	TRUE
White	Brian S.	brian.white@jax.org	The Jackson Laboratory for Genomic Medicine	0000-0002-2954-4410	participant	03-virtual-IF	d	TRUE
Zhou	Jie	jie.zhou@jax.org	The Jackson Laboratory for Genomic Medicine		participant	08-thumbnails	d	TRUE
Sargent	Luke	sargentl@ohsu.edu	Oregon Health and Science University		champion	09-galaxy	c
Bataille	Laurent		University of Liège		participant	01-artifacts	d
Bousselham	Walid	bousselh@ohsu.edu	Oregon Health and Science University		participant	11-cosmetic	d
Bozorgui	Behnaz	bbozorgui@mdanderson.org	MD Anderson Cancer Center		participant	05-cross-talk	d
bucher	elmar		Oregon Health and Science University		participant	10-neuroglancer	d
Gangul	Chamika	pchamikagangul@gmail.com	University of Moratuwa		participant	03-virtual-IF	d
Gu	Qiang		Oregon Health and Science University		participant	02-segmentation	d
Lu	Jason	212jasonlulu@gmail.com	UMASS Boston		participant	10-neuroglancer	d
